# Compromised DNA replication in gut cells underlies tardigrade sensitivity to genotoxic stress

**DOI:** 10.1101/2025.07.23.666276

**Authors:** Gonzalo Quiroga-Artigas, Pauline Fontanié, Benjamin Lacroix, Maria Dolores Molina, María Moriel-Carretero

## Abstract

Tardigrades withstand severe DNA insults, including extreme doses of ionizing radiation, through unique protective proteins and strong upregulation of canonical DNA repair pathways. Yet, these extremophile animals are not immortal, and the cellular and organismal processes that ultimately fail under sustained genotoxic stress have not been characterized. Here, we identify DNA replication as the key vulnerability in the tardigrade *Hypsibius exemplaris*. Using the radiomimetic drug zeocin to induce DNA breaks, we show that continuous exposure progressively kills tardigrades, accompanied by striking body shrinkage and lipid depletion. DNA synthesis labeling reveals that zeocin disrupts replication and triggers *de novo* reparative synthesis in select non-dividing tissues. Pulse–wash experiments demonstrate that even transient damage to dividing gut cells irreversibly exhausts their replicative capacity, leading to midgut failure and animal death, despite systemic induction of DNA repair genes. Germ cells and embryos, with their high proliferation rates, show heightened sensitivity. Cross-phyla survival assays in the eutelic nematode *Caenorhabditis elegans* and neoblast-rich planarian *Schmidtea mediterranea* further link proliferative activity to mortality kinetics under DNA damage. Collectively, our findings pinpoint DNA replication as an Achilles’ heel of organismal survival under genotoxic stress, even in animals renowned for their extraordinary DNA damage tolerance.
