## Supplemental File 2 for "Compromised DNA replication in gut cells underlies tardigrade sensitivity to genotoxic stress"

### Sheet: Sheet1
Gene	Primer name	Primer Sequence (5'-3')	primer length	Tm	Self-dimer Tm	Pair-dimer Tm	Hairpin Tm	GC content	Expected Product Size from pair
EF-1 alpha	EF1a_Fw1	GACGATTGAGAAGTTCGAGAAGGAA	25	60.8	none	23.8	36.7	44	150
EF-1 alpha	EF1a_Rv1	ATGTAGTATTTGGGCGTCTCGAAC	24	61	none	23.8	none	45.8	150
Dsup	Dsup_Fw2	GTCGACAAGGTCCAAGATGTTTTC	24	60.3	11.6	none	none	45.8	175
Dsup	Dsup_Rv2	CTCCCTTTTCACCTTCTTTACCAGA	25	60.5	none	none	none	44	175
MPG	MPG_F1	AGCTCTATTAGGAAAAGTGGTCGTG	25	60.6	none	none	none	44	182
MPG	MPG_R1	AGATGATGTACACATATGCCGTACC	25	60.6	23.3	none	36.6	44	182
Lig1	Lig1_F5	CGTTCAAGTTTGTCTATACGCCTTC	25	60.4	none	1.1	none	44	178
Lig1	Lig1_R5	CATGAATGTCTGAATATCTTCGGCG	25	60.4	none	1.1	37.6	44	178
Rad1	Rad1_F2	CCTATTGAACTGCCTGCAAATGTTT	25	60.8	none	13.1	none	40	161
Rad1	Rad1_R2	CGGCAGGAGTAATAATATCCATCGT	25	60.4	none	13.1	35.5	44	161
XPA	XPA_F1	CGACAAAATGATCAAAGAGCTTCGA	25	60.4	none	0.8	none	40	132
XPA	XPA_R1	CACTTTTTGCTGTACACATCTCGTT	25	60.5	none	0.8	none	40	132
RPA1	RPA1_F1	AATAATACCAACGGAAGCAGCTTTG	25	60.4	9.6	none	none	40	129
RPA1	RPA1_R1	GGGGAAAATATTTTTGGGTGTCTCG	25	60.6	14.5	none	none	44	129
ATR	qATR_Fw1	CTTTGTCTTCTTCGCCGATCTTAAG	25	60.2	none	none	none	44	149
ATR	qATR_Rv1	TCAATATGGCAAGCAGTTTTATCCG	25	60.2	none	none	none	40	149
EME1	EME1_F1	AATGCATTTTCGTGAGTGTCGATAG	25	60.2	6	none	37.2	40	174
EME1	EME1_R1	TTCTTTTCTCTTTTATCGGCGTGAC	25	60.1	6.9	none	none	40	174
Rad51	qRad51_Fw1	CCCGTTCTCTCTGGCAATTCAATT	24	61.6	none	none	none	45.8	109
Rad51	qRad51_Rv1	CTGCTCCTCTTCCACTTCCTTTTG	24	61.6	none	none	none	50	109
PolQ	PolQ_F1	TCATTACTTGGTCTTGTGGGAGAAG	25	60.5	none	none	none	44	168
PolQ	PolQ_R1	TCATTCAGAACCATTGTGCAGTAGA	25	60.5	none	none	none	40	168
XRCC5	XRCC5_F1	CGAGCAAAGCATCTAAGGGTAAAAG	25	60.4	none	none	none	44	152
XRCC5	XRCC5_R1	GGCAAAGTAGTTAGCGTAGGACATA	25	60.5	none	none	none	44	152
Lig4	Lig4_F1	CGTTGAAATCGTTCCTGGATAAGTG	25	60.4	none	17.5	32.3	44	170
Lig4	Lig4_R1	TTGTTTCCAGTGAATCAACATCTGC	25	60.5	none	17.5	36	40	170
MSH6	MSH6_F1	TCATGAGACTTTGGATTGGCTGTTA	25	60.5	none	none	none	40	140
MSH6	MSH6_R1	GTGTGACTTTTTCCGAGCGATAAAA	25	60.6	none	none	none	40	140
